# The Tabula Sapiens: a multiple organ single cell transcriptomic atlas of humans

**DOI:** 10.1101/2021.07.19.452956

**Authors:** The Tabula Sapiens Consortium, Stephen R Quake

## Abstract

Molecular characterization of cell types using single cell transcriptome sequencing is revolutionizing cell biology and enabling new insights into the physiology of human organs. We created a human reference atlas comprising nearly 500,000 cells from 24 different tissues and organs, many from the same donor. This atlas enabled molecular characterization of more than 400 cell types, their distribution across tissues and tissue specific variation in gene expression. Using multiple tissues from a single donor enabled identification of the clonal distribution of T cells between tissues, the tissue specific mutation rate in B cells, and analysis of the cell cycle state and proliferative potential of shared cell types across tissues. Cell type specific RNA splicing was discovered and analyzed across tissues within an individual.
