## Supplementary material for "The Tabula Sapiens: a multiple organ single cell transcriptomic atlas of humans": Table S1

### Sheet: TableS1
Table S1. Donor summaries.
Donor	Age	Sex	Ethnicity	Race	BMI (kg/m2)	Downtime (min)	Cause of Death	Tobacco ( > 20 pack-years)	Alcohol	IV Drug abuse	Diabetes	Cancer	Hypertension	Coronary Artery Disease	Other noted conditions	Drugs noted
Donor 1	59	F	White	Not specified	23.3	0	Cerebrovascular stroke	Y	Y	N	N	N	Y	N	Hyperlipidemia, bipolar/depression	Unspecified hypertensive, fentanyl, lipitor, heparin, Zosyn, clevidipine, dexmedetomidine
Donor 2	61	F	Black	Not specified	45.1	30	Anoxia	N	Y	N	Y	N	Y	Y	Deep vein thrombosis, depression, recent flu like symptoms (days/weeks), infection of knee resection arthroplasty	Tamiflu, Vancomycin PICC line, aspirin, hydralizine, lebetelol, heparin, metformin?, insulin, Iopamidol, Zoloft, Esmolol, Rocuronium nitroglycerin, HCTZ, Fosinopril, atenaolol, clonidine, Nicarpadine, DDAVP, Levophed, Solumedrol, lasix, Zosyn
Donor 3	57	F	White	Not specified	23.4	40	Anoxia	N	N	N	N	N	N	N	Mitral regurgitation, osteopenia, venous thromboembolic disease	epinephrine, amiodarone, narcan, insulin, heparin, Rocuronium, Propofol, Fentanyl, Levophed, Vasopressin, Neosynephrine, Solucortef, Lasix, Zosyn, Diflucan, Flagyl, Ceftriaxone
Donor 4	38	F	Black	Not specified	31.7	4	Cerebrovascular stroke	N	N	N	N	N	Y	N	Lupus, pulmonary hypertension, bipolar	methamphetamines, 12 full strength aspirins daily, heparin, Mannitol, Propofol, Nicardipine, nitroglycerine, epinephrine, Levophed, Solumedrol, Lasix, Zosyn, Vancomycin, Diflucan, Keppra
Donor 5	40	F	White	Not specified	40	0	Anoxia	Y	Y	Y	N	N	N	N	None	methamphetamines, cocaine, heparin, Mannitol, Levophed, Vasopressin, DDAVP, Propofol, Famotindnine, Fentanyl, Solumed, Lasix, Zosyn, Vancomycin
Donor 6	67	M	White	Not specified	28.8	NP	Cardiac arrest (primary), anoxia	NP	NP	NP	N	N	N	N	NP	cocaine, epinephrine, dopamine, rocuronium, heparin, Vasopressin, Levophed, insulin, Zosyn, Vancomycin, Fuconazole
Donor 7	69	F	White	European	28.6	75	Anoxic brain injury, cardiopulmonar arrest	N	NP	N	Y	N	Y	N	Schizoprehnia, seizure disorder	epinephrine, rocuronium, Fentanyl, heparin, Nicardipine, Levophed, neosynephrine, Levothyroxine, Lispro, Fosphenytoin, Solumedrol, Rocephin, Vancomycin, Zosyn, Flagyl, Diflucan, Ceftriaxone, Levetiracetam, DDAVP
Donor 8	56	M	Hispanic	Mexican	36.4	45	Respiratory failure (primary), cardiac arrest	N	NP	N	N	N	N	N	Asthma-persistent	epinephrine, Atorvistatin, albuterol, aspirin, heparin, rocuronium, Neosynephrine, insulin, solucortef, Lasix, Zosyn
Donor 9	37	M	Hispanic	Not specified	25.1	0	Head trauma	N	N	N	N	N	N	N	None	Solumedrol, Lasix, DuoNeb, Zosyn, PulmiCort, Lasix, Oc Lubric, Kphos, Albumin
Donor 10	33	M	Hispanic	Not specified	31.7	45	Anoxia	Y	N	Y	N	N	N	N	None	Methadone, Heroin, Amphetimines, herparin, Rocuronium, Lorazepam, Propofol, Diflucan, Levophed, Vasopressin, Solumedrol, Lasix, heparin, Zosyn, Vancomycin
Donor 11	42	M	Asian	Not specified	35.5	11	Cardiac arrest (primary), anoxia	N	Y	N	N	N	N	N	None	Cannabinoid, epinephrine, heparin, rocuronium, insulin, Levophed, Solumedrol, Lasix, Vasopressin, Ceftriaxone, Dexamethasone, Flucanazole, Zosyn, Vancomycin, DDAVP, Ceftriaxone, Versed, dexmedetomidine, Doxycycline, Fentanyl, Fentanyl, Octoreotide
Donor 12	74	M	Hispanic	Not specified	24.1	0	Cerebrovascular stroke	N	N	N	Y	N	Y	N	Atrial fibrillation, Asplenia	Pradaxa, High-dose steroids, Lisinopril, Simvastatin, Lipitor, Fluoxetine, Trazodone, ProAir HFA, Amiodarone, insulin, rocuronium, Neosynephrine, Vasopressin, Solumedrol, heparin, Zosyn, Cefepime, Metoprolol, Vancomycin
Donor 13	22	M	Hispanic	Not specified	22.9	5	Head trauma	N	N	Y	N	N	N	N	Ezcema (chronic)	Amphetamines, cocaine, THC, heparin, Rocuronium, Levophed, Neosynephrine, Vasopressin, Solumedrol, Lasix, Zosyn, Diflucan, Unasyn
Donor 14	59	M	White	Not specified	18.4	51	Anoxia	Y	Y	N	N	N	Y	Y	Hypercholesterolemia, chronic lung disease	Lisinopril, high cholesterol medication, epinephrine, heparin, Rocuronium, midolazam, Neosynephrine, Levophed, propofol, Fentanyl, Vasopressin, Solumedrol, Heparin, Zosyn, Insulin, Vancomycin, Diflucan
Donor 15	46	M	Hispanic	Not specified	28.6	0	Head trauma	N	Y	N	N	N	N	N	None	insulin, heparin, Rocuronium, Neosynephrine, Levophed, Vasopressin, solumedrol, arginine vasopressin, Zosyn, Diflucan, Vancomycin
NP = not provided
