## Supplementary material for "The Tabula Sapiens: a multiple organ single cell transcriptomic atlas of humans": Table S3

### Sheet: TableS3
Table S3. Tabula Sapiens provisional cell ontology.
Cell Type	Parent Cell Type(s)
acinar cell of salivary gland	"acinar cell", "salivary gland glandular cell"
adventitial cell	"supportive cell", "connective tissue cell"
alpha-beta t cell	"t cell"
alveolar fibroblast	"fibroblast of lung"
b cell	"lymphocyte of b lineage"
basal cell	"epithelial fate stem cell"
basal cell of prostate epithelium	"epithelial cell of prostate"
basophil	"granulocyte"
bladder urothelial cell	"urothelial cell", "bladder cell"
blood vessel endothelial cell	"squamous epithelial cell", "endothelial cell of vascular tree"
bronchial smooth muscle cell	"tracheobronchial smooth muscle cell"
capillary aerocyte	"pulmonary capillary"
capillary endothelial cell	"blood vessel endothelial cell"
cardiac endothelial cell	"endothelial cell", "cardiocyte"
cardiac muscle cell	"striated muscle cell", "cardiocyte"
cd141-positive myeloid dendritic cell	"myeloid dendritic cell", "plasmacytoid dendritic cell"
cd1c-positive myeloid dendritic cell	"myeloid dendritic cell"
cd4-positive helper t cell	"cd4-positive, alpha-beta t cell"
cd4-positive, alpha-beta memory t cell	"cd4-positive, alpha-beta t cell", "memory t cell"
cd4-positive, alpha-beta t cell	"mature alpha-beta t cell"
cd8-positive, alpha-beta cytokine secreting effector t cell	"cd8-positive, alpha-beta t cell"
cd8-positive, alpha-beta cytotoxic t cell	"cd8-positive, alpha-beta t cell"
cd8-positive, alpha-beta memory t cell	"cd8-positive, alpha-beta t cell", "memory t cell"
cd8-positive, alpha-beta t cell	"mature alpha-beta t cell"
cell of skeletal muscle	"somatic cell"
ciliary body	"multi-tissue structure", "ectoderm-derived structure"
ciliated cell	"native cell"
ciliated epithelial cell	"ciliated cell", "epithelial cell"
classical monocyte	"phagocyte", "monocyte"
club cell	"surfactant secreting cell", "bronchial epithelial cell"
common myeloid progenitor	"hematopoietic oligopotent progenitor cell"
conjunctival epithelial cell	"epithelial cell", "somatic cell"
connective tissue cell	"animal cell", "somatic cell"
corneal epithelial cell	"squamous epithelial cell", "general ecto-epithelial cell"
dendritic cell	"professional antigen presenting cell", "mononuclear cell"
dn1 thymic pro-t cell	"pro-t cell"
dn3 thymocyte	"double negative thymocyte"
dn4 thymocyte	"double negative thymocyte"
double-positive, alpha-beta thymocyte	"immature alpha-beta t cell", "thymocyte"
duct epithelial cell	"epithelial cell", "somatic cell"
duodenum glandular cell	"small intestine glandular cell"
endothelial cell	"lining cell", "meso-epithelial cell"
endothelial cell of artery	"blood vessel endothelial cell"
endothelial cell of hepatic sinusoid	"endothelial cell of sinusoid"
endothelial cell of lymphatic vessel	"endothelial cell of vascular tree"
endothelial cell of vascular tree	"endothelial cell"
enterocyte of epithelium of large intestine	"enterocyte", "epithelial cell of large intestine"
enterocyte of epithelium of small intestine	"enterocyte", "epithelial cell of small intestine"
epithelial cell	"animal cell"
epithelial cell of lacrimal sac	"duct epithelial cell"
epithelial cell of uterus	"endo-epithelial cell"
erythrocyte	"blood cell", "oxygen accumulating cell", "erythroid lineage cell"
erythroid lineage cell	"myeloid cell"
erythroid progenitor cell	"erythroid lineage cell", "myeloid lineage restricted progenitor cell"
eye photoreceptor cell	"photoreceptor cell"
fast muscle cell	"extrafusal muscle fiber"
fat cell	"stuff accumulating cell", "connective tissue cell"
fibroblast	"connective tissue cell"
fibroblast of breast	"fibroblast"
fibroblast of cardiac tissue	"fibroblast", "cardiocyte"
goblet cell	"glandular epithelial cell", "mucus secreting cell"
granulocyte	"blood cell", "myeloid leukocyte"
gut endothelial cell	"endothelial cell"
hematopoietic stem cell	"somatic stem cell", "hematopoietic precursor cell", "progenitor cell"
hepatocyte	"epithelial cell", "endopolyploid cell", "somatic cell"
immature enterocyte	"enterocyte", "intestinal epithelial cell"
immature natural killer cell	"natural killer cell", "immature innate lymphoid cell"
immature neutrophil	"neutrophil"
innate lymphoid cell	"lymphocyte"
intermediate monocyte	"monocyte"
intestinal crypt stem cell	"multi fate stem cell", "intestinal epithelial cell"
intestinal crypt stem cell of large intestine	"intestinal crypt stem cell", "epithelial cell of large intestine"
intestinal crypt stem cell of small intestine	"intestinal crypt stem cell", "epithelial cell of small intestine"
intestinal enteroendocrine cell	"enteroendocrine cell", "intestinal epithelial cell"
intestinal tuft cell	"brush cell", "intestinal epithelial cell"
intrahepatic cholangiocyte	"cholangiocyte"
ionocyte	"epithelial cell", "somatic cell"
keratinocyte	"keratinizing barrier epithelial cell", "epidermal cell"
keratocyte	"fibroblast neural crest derived"
kidney epithelial cell	"epithelial cell", "kidney cell"
langerhans cell	"myeloid leukocyte", "conventional dendritic cell"
large intestine goblet cell	"glandular cell of the large intestine", "intestine goblet cell"
leukocyte	"motile cell", "hematopoietic cell", "nucleate cell"
liver dendritic cell	"dendritic cell"
luminal cell of prostate epithelium	"epithelial cell of prostate"
luminal epithelial cell of mammary gland	"branched duct epithelial cell", "mammary gland epithelial cell"
lung ciliated cell	"ciliated cell"
lung microvascular endothelial cell	"lung endothelial cell"
macrophage	"professional antigen presenting cell", "phagocyte", "myeloid leukocyte"
mast cell	"myeloid leukocyte", "histamine secreting cell"
mature conventional dendritic cell	"myeloid leukocyte", "conventional dendritic cell"
mature enterocyte	"enterocyte", "intestinal epithelial cell"
mature neutrophil	"phagocyte", "neutrophil"
mature nk t cell	"mature alpha-beta t cell"
medullary thymic epithelial cell	"epithelial cell of thymus"
melanocyte	"pigment cell", "somatic cell"
memory b cell	"mature b cell"
mesenchymal stem cell	"multi fate stem cell", "connective tissue cell"
mesothelial cell	"squamous epithelial cell", "lining cell", "meso-epithelial cell"
microglial cell	"glial cell", "central nervous system macrophage"
monocyte	"myeloid leukocyte", "mononuclear cell", "progenitor cell"
mucus secreting cell	"seromucus secreting cell"
muller cell	"radial glial cell", "retinal cell"
muscle cell	"contractile cell", "electrically responsive cell", "animal cell", "somatic cell"
myeloid cell	"hematopoietic cell"
myeloid dendritic cell	"myeloid leukocyte", "conventional dendritic cell"
myoepithelial cell	"columnar/cuboidal epithelial cell", "contractile cell", "meso-epithelial cell"
myofibroblast cell	"contractile cell", "animal cell", "somatic cell"
myometrial cell	"uterine smooth muscle cell"
naive b cell	"mature b cell"
naive regulatory t cell	"cd4-positive, cd25-positive, alpha-beta regulatory t cell", "naive t cell"
naive thymus-derived cd4-positive, alpha-beta t cell	"cd4-positive, alpha-beta t cell", "naive t cell"
naive thymus-derived cd8-positive, alpha-beta t cell	"cd8-positive, alpha-beta t cell", "naive t cell"
natural killer cell	"group 1 innate lymphoid cell"
neutrophil	"granulocyte"
non-classical monocyte	"monocyte"
pancreatic acinar cell	"acinar cell", "pancreas exocrine glandular cell"
pancreatic alpha cell	"epithelial cell of pancreas", "type a enteroendocrine cell", "pancreatic endocrine cell"
pancreatic beta cell	"epithelial cell of pancreas", "enteroendocrine cell", "insulin secreting cell", "pancreatic endocrine cell"
pancreatic delta cell	"epithelial cell of pancreas", "type d enteroendocrine cell", "pancreatic endocrine cell"
pancreatic ductal cell	"branched duct epithelial cell", "epithelial cell of exocrine pancreas"
pancreatic pp cell	"epithelial cell of pancreas", "pp cell", "pancreatic endocrine cell"
pancreatic stellate cell	"fibroblast"
paneth cell of epithelium of large intestine	"paneth cell", "glandular cell of the large intestine"
paneth cell of epithelium of small intestine	"paneth cell", "small intestine glandular cell"
pericyte cell	"contractile cell", "supportive cell", "connective tissue cell", "mural cell"
plasma cell	"antibody secreting cell"
plasmablast	"mature b cell", "antibody secreting cell"
plasmacytoid dendritic cell	"dendritic cell"
platelet	"blood cell", "anucleate cell", "serotonin secreting cell", "myeloid cell"
pulmonary ionocyte	"epithelial cell of lung", "ionocyte"
radial glial cell	"glial cell"
regulatory t cell	"mature t cell"
respiratory goblet cell	"goblet cell"
retina horizontal cell	"interneuron", "retinal cell"
retinal bipolar neuron	"bipolar neuron", "glutamatergic neuron", "visual system neuron", "excitatory neuron", "retinal cell"
retinal blood vessel endothelial cell	"blood vessel endothelial cell", "retinal cell"
retinal ganglion cell	"cns neuron (sensu vertebrata)", "retinal cell"
retinal pigment epithelial cell	"epithelial cell", "visual pigment cell", "retinal cell"
salivary gland cell	"somatic cell"
schwann cell	"glial cell"
secretory cell	"native cell"
serous cell of epithelium of bronchus	"tracheobronchial serous cell"
serous cell of epithelium of trachea	"tracheobronchial serous cell"
skeletal muscle satellite stem cell	"single fate stem cell", "skeletal muscle satellite cell"
slow muscle cell	"extrafusal muscle fiber"
small intestine goblet cell	"intestine goblet cell", "small intestine glandular cell"
smooth muscle cell	"non-striated muscle cell", "visceral muscle cell"
sperm	"male gamete"
stromal cell	"connective tissue cell"
t cell	"lymphocyte"
t follicular helper cell	"cd4-positive helper t cell"
tendon cell	"fibrocyte", "attachment cell"
thymocyte	"immature t cell"
tongue muscle cell	"skeletal muscle fiber"
tracheal goblet cell	"tracheal epithelial cell", "tracheobronchial goblet cell"
transit amplifying cell of large intestine	"transit amplifying cell"
transit amplifying cell of small intestine	"transit amplifying cell"
type i nk t cell	"mature nk t cell"
type i pneumocyte	"pneumocyte"
type ii pneumocyte	"surfactant secreting cell", "pneumocyte", "lung secretory cell"
vascular associated smooth muscle cell	"smooth muscle cell"
vein endothelial cell	"blood vessel endothelial cell"
club cell of prostate epithelium*	"luminal cell of prostate epithelium"
hillock cell of prostate epithelium*	"basal cell of prostate epithelium"
hillock-club cell of prostate epithelium*	"basal cell of prostate epithelium"
bronchial vessel endothelial cell*	"lung endothelial cell"
