## Supplementary material for "The Tabula Sapiens: a multiple organ single cell transcriptomic atlas of humans": Table S5

### Sheet: TableS5
Table S5. B cell isotype count per tissue.

### Sheet: Isotype counts and fraction
table S5	tissue	Isotype	Isotype Count	Isotype Fraction
0	Bladder	IgA	954	0.684362
1	Bladder	IgG	280	0.200861
2	Bladder	IgM/D	160	0.114778
3	Blood	IgM/D	2768	0.77146
4	Blood	IgA	520	0.144928
5	Blood	IgG	300	0.083612
6	Bone_Marrow	IgG	575	0.444015
7	Bone_Marrow	IgM/D	376	0.290347
8	Bone_Marrow	IgA	344	0.265637
9	Eye	IgA	66	0.437086
10	Eye	IgM/D	44	0.291391
11	Eye	IgG	41	0.271523
12	Fat	IgM/D	32	0.561404
13	Fat	IgA	15	0.263158
14	Fat	IgG	10	0.175439
15	Kidney	IgM/D	125	0.366569
16	Kidney	IgG	119	0.348974
17	Kidney	IgA	97	0.284457
18	Large_Intestine	IgA	648	0.783555
19	Large_Intestine	IgM/D	131	0.158404
20	Large_Intestine	IgG	48	0.0580411
21	Liver	IgM/D	27	0.519231
22	Liver	IgA	15	0.288462
23	Liver	IgG	10	0.192308
24	Lung	IgG	92	0.391489
25	Lung	IgA	80	0.340426
26	Lung	IgM/D	63	0.268085
27	Lymph_Node	IgM/D	10679	0.472731
28	Lymph_Node	IgA	6430	0.284639
29	Lymph_Node	IgG	5481	0.242629
30	Mammary	IgA	152	0.635983
31	Mammary	IgG	54	0.225941
32	Mammary	IgM/D	33	0.138075
33	Pancreas	IgM/D	94	0.445498
34	Pancreas	IgA	85	0.402844
35	Pancreas	IgG	32	0.151659
36	Salivary_Gland	IgM/D	2081	0.464405
37	Salivary_Gland	IgA	1397	0.311761
38	Salivary_Gland	IgG	1003	0.223834
39	Skin	IgA	22	0.415094
40	Skin	IgM/D	19	0.358491
41	Skin	IgG	12	0.226415
42	Small_Intestine	IgA	450	0.547445
43	Small_Intestine	IgM/D	335	0.407543
44	Small_Intestine	IgG	37	0.0450122
45	Spleen	IgM/D	5532	0.51822
46	Spleen	IgA	3003	0.281311
47	Spleen	IgG	2140	0.200468
48	Thymus	IgM/D	2680	0.424655
49	Thymus	IgG	1998	0.31659
50	Thymus	IgA	1633	0.258755
51	Trachea	IgM/D	404	0.673333
52	Trachea	IgA	121	0.201667
53	Trachea	IgG	75	0.125
54	Uterus	IgA	22	0.366667
55	Uterus	IgM/D	21	0.35
56	Uterus	IgG	17	0.283333
57	Vasculature	IgA	25	0.396825
58	Vasculature	IgM/D	20	0.31746
59	Vasculature	IgG	18	0.285714

### Sheet: Isotype count per tissue donor
	tissue	Isotype	donor	Isotype Count
0	Bladder	IgA	TSP1	531
1	Bladder	IgA	TSP2	423
2	Bladder	IgG	TSP1	114
3	Bladder	IgG	TSP2	166
4	Bladder	IgM/D	TSP1	39
5	Bladder	IgM/D	TSP2	119
6	Blood	IgA	TSP1	52
7	Blood	IgA	TSP2	28
8	Blood	IgA	TSP7	209
9	Blood	IgA	TSP8	14
10	Blood	IgA	TSP10	72
11	Blood	IgA	TSP14	145
12	Blood	IgG	TSP1	19
13	Blood	IgG	TSP2	23
14	Blood	IgG	TSP7	117
15	Blood	IgG	TSP8	10
16	Blood	IgG	TSP10	78
17	Blood	IgG	TSP14	53
18	Blood	IgM/D	TSP1	360
19	Blood	IgM/D	TSP2	489
20	Blood	IgM/D	TSP7	908
21	Blood	IgM/D	TSP8	59
22	Blood	IgM/D	TSP10	922
23	Blood	IgM/D	TSP14	23
24	Bone_Marrow	IgA	TSP2	107
25	Bone_Marrow	IgA	TSP11	118
26	Bone_Marrow	IgA	TSP13	41
27	Bone_Marrow	IgA	TSP14	76
28	Bone_Marrow	IgG	TSP2	184
29	Bone_Marrow	IgG	TSP11	258
30	Bone_Marrow	IgG	TSP13	41
31	Bone_Marrow	IgG	TSP14	86
32	Bone_Marrow	IgM/D	TSP2	182
33	Bone_Marrow	IgM/D	TSP11	78
34	Bone_Marrow	IgM/D	TSP13	13
35	Bone_Marrow	IgM/D	TSP14	93
36	Eye	IgA	TSP3	8
37	Eye	IgA	TSP5	12
38	Eye	IgA	TSP15	44
39	Eye	IgG	TSP3	3
40	Eye	IgG	TSP5	20
41	Eye	IgG	TSP15	18
42	Eye	IgM/D	TSP3	3
43	Eye	IgM/D	TSP5	23
44	Eye	IgM/D	TSP15	17
45	Fat	IgA	TSP10	8
46	Fat	IgA	TSP14	7
47	Fat	IgG	TSP10	8
48	Fat	IgG	TSP14	1
49	Fat	IgM/D	TSP10	23
50	Fat	IgM/D	TSP14	2
51	Kidney	IgA	TSP2	97
52	Kidney	IgG	TSP2	119
53	Kidney	IgM/D	TSP2	125
54	Large_Intestine	IgA	TSP2	17
55	Large_Intestine	IgA	TSP14	631
56	Large_Intestine	IgG	TSP2	3
57	Large_Intestine	IgG	TSP14	45
58	Large_Intestine	IgM/D	TSP2	8
59	Large_Intestine	IgM/D	TSP14	123
60	Liver	IgA	TSP6	5
61	Liver	IgA	TSP14	6
62	Liver	IgG	TSP6	4
63	Liver	IgG	TSP14	4
64	Liver	IgM/D	TSP6	10
65	Liver	IgM/D	TSP14	5
66	Lung	IgA	TSP1	37
67	Lung	IgA	TSP2	37
68	Lung	IgG	TSP1	29
69	Lung	IgG	TSP2	59
70	Lung	IgM/D	TSP1	34
71	Lung	IgM/D	TSP2	25
72	Lymph_Node	IgA	TSP2	1231
73	Lymph_Node	IgA	TSP7	2287
74	Lymph_Node	IgA	TSP14	2912
75	Lymph_Node	IgG	TSP2	1090
76	Lymph_Node	IgG	TSP7	1077
77	Lymph_Node	IgG	TSP14	3314
78	Lymph_Node	IgM/D	TSP2	2594
79	Lymph_Node	IgM/D	TSP7	4371
80	Lymph_Node	IgM/D	TSP14	3714
81	Mammary	IgA	TSP4	152
82	Mammary	IgG	TSP4	54
83	Mammary	IgM/D	TSP4	31
84	Pancreas	IgA	TSP1	19
85	Pancreas	IgA	TSP9	66
86	Pancreas	IgG	TSP1	25
87	Pancreas	IgG	TSP9	7
88	Pancreas	IgM/D	TSP1	75
89	Pancreas	IgM/D	TSP9	15
90	Salivary_Gland	IgA	TSP7	1066
91	Salivary_Gland	IgA	TSP14	331
92	Salivary_Gland	IgG	TSP7	995
93	Salivary_Gland	IgG	TSP14	8
94	Salivary_Gland	IgM/D	TSP7	2070
95	Salivary_Gland	IgM/D	TSP14	11
96	Skin	IgA	TSP10	9
97	Skin	IgA	TSP14	13
98	Skin	IgG	TSP10	9
99	Skin	IgG	TSP14	2
100	Skin	IgM/D	TSP10	7
101	Small_Intestine	IgA	TSP2	51
102	Small_Intestine	IgA	TSP14	399
103	Small_Intestine	IgG	TSP2	8
104	Small_Intestine	IgG	TSP14	29
105	Small_Intestine	IgM/D	TSP2	19
106	Small_Intestine	IgM/D	TSP14	316
107	Spleen	IgA	TSP2	1035
108	Spleen	IgA	TSP7	645
109	Spleen	IgA	TSP14	1323
110	Spleen	IgG	TSP2	367
111	Spleen	IgG	TSP7	312
112	Spleen	IgG	TSP14	1461
113	Spleen	IgM/D	TSP2	2038
114	Spleen	IgM/D	TSP7	1596
115	Spleen	IgM/D	TSP14	1898
116	Thymus	IgA	TSP2	628
117	Thymus	IgA	TSP14	994
118	Thymus	IgG	TSP2	851
119	Thymus	IgG	TSP14	1114
120	Thymus	IgM/D	TSP2	1329
121	Thymus	IgM/D	TSP14	1276
122	Trachea	IgA	TSP2	4
123	Trachea	IgA	TSP6	117
124	Trachea	IgG	TSP2	1
125	Trachea	IgG	TSP6	74
126	Trachea	IgM/D	TSP6	404
127	Uterus	IgA	TSP4	5
128	Uterus	IgG	TSP4	1
129	Uterus	IgM/D	TSP4	4
130	Vasculature	IgA	TSP2	22
131	Vasculature	IgA	TSP14	3
132	Vasculature	IgG	TSP2	11
133	Vasculature	IgG	TSP14	7
134	Vasculature	IgM/D	TSP2	12
135	Vasculature	IgM/D	TSP14	8
