## Supplementary material for "The Tabula Sapiens: a multiple organ single cell transcriptomic atlas of humans": Table S7

### Sheet: TableS7_Description
Table S7. Summary of the annotation status of the splice junctions found in each tissue and cell type.
Description for columns (the summaries are computed at the celltype-level and tissue-level in TS_Junctions_per_cell and TS_Junctions_per_tissue tabs, respectively):
Junctions: total number of distinct junctions
Unannoted junctions: total number of distinct unannotated junctions
Unannotated 5’ junctions: total number of distinct unannotated junctions with annotated 5' splice site
Unnanotated 3’ junctions: total number of distinct unannotated junctions with annotated 3' splice site
Unnanotated junctions validated in GTEx: total number of distinct unannotated junctions that have been found in any gtex tissue
fraction unannot: fraction of the distinct junctions that are unannotated
fraction unannnotated validated: fracion of the unannotated junctions that were found in GTEx

### Sheet: TS_Juncstions_per_cell
ontology	Junctions	Unannoted junctions	Unannotated 5’ junctions	Unnanotated 3’ junctions	Unnanotated junctions validated in GTEx	fraction unannot	fraction unannnotated validated
Muscle__Stromal__mesenchymal stem cell	280471	101648	21418	15876	31333	0.362419	0.30825
Lung__Immune__macrophage	241235	93680	20296	13977	28903	0.388335	0.308529
Lung__Epithelial__type II pneumocyte	220758	70829	17186	12211	22774	0.320845	0.321535
Trachea__Epithelial__basal cell of epithelium of trachea	194936	55257	14478	10432	16953	0.283462	0.306803
Blood__Immune__intermediate monocyte	194302	63906	17251	11772	20932	0.3289	0.327544
Thymus__Immune__thymocyte	193577	54014	12090	8987	18410	0.279031	0.340838
Vasculature__Stromal__fibroblast	179536	49341	12641	9157	15142	0.274825	0.306885
Muscle__Endothelial__endothelial cell of vascular tree	171641	48689	11594	8652	15546	0.283668	0.319292
Muscle__Stromal__skeletal muscle satellite stem cell	165645	43146	10860	8233	14361	0.260473	0.332847
Blood__Immune__T cell	156570	33853	7882	6198	12769	0.216216	0.37719
Bladder__Immune__macrophage	156555	43236	11230	7752	13907	0.276171	0.321653
Muscle__Endothelial__capillary endothelial cell	151848	42855	10511	7951	13934	0.282223	0.325143
Vasculature__Stromal__aortic smooth muscle cell	151213	35250	9646	6887	10774	0.233115	0.305645
Blood__Immune__monocyte	150075	22488	7717	5885	7913	0.149845	0.351877
Bladder__Stromal__mesenchymal stem cell	150043	37225	9455	6516	11585	0.248096	0.311216
Lymph_Node__Immune__B cell	147563	40174	10171	7342	14014	0.27225	0.348833
Lung__Epithelial__basal cell	147255	33387	8748	6320	11454	0.226729	0.343068
Thymus__Endothelial__capillary endothelial cell	146997	25134	5923	4646	8030	0.170983	0.319488
Blood__Immune__classical monocyte	145630	51626	9528	6254	17381	0.354501	0.336671
Thymus__Immune__memory B cell	145579	34550	7852	5590	12032	0.237328	0.348249
Bone_Marrow__Immune__erythroid progenitor cell	136637	14082	5341	4335	5098	0.103061	0.362022
Bladder__Epithelial__basal cell	133633	27538	7421	5366	8926	0.206072	0.324134
Vasculature__Endothelial__aortic endothelial cell	132900	31174	8941	6322	9920	0.234567	0.318214
Spleen__Immune__B cell	131226	32521	7745	5389	11502	0.247824	0.353679
Bladder__Stromal__mesenchymal cell	124178	31071	8123	5485	9990	0.250213	0.321522
Thymus__Endothelial__endothelial cell of vascular tree	122946	18139	4522	3427	5829	0.147536	0.321352
Thymus__Stromal__mesenchymal stem cell	116075	20358	4599	3502	6640	0.175387	0.326162
Lymph_Node__Immune__T cell	113763	27318	7255	5246	9789	0.240131	0.358335
Bladder__Stromal__myofibroblast cell	113571	23404	6337	4562	7837	0.206074	0.334857
Muscle__Immune__macrophage	111584	24249	6200	4542	8026	0.217316	0.330983
Vasculature__Immune__macrophage	108746	24328	7522	5279	8027	0.223714	0.329949
Thymus__Immune__naive B cell	107668	19882	4904	3543	6925	0.18466	0.348305
Lung__Epithelial__respiratory goblet cell	107461	21028	5833	4134	7298	0.19568	0.347061
Thymus__Stromal__pericyte cell	103004	14727	3542	2733	4686	0.142975	0.318191
Lymph_Node__Immune__naive B cell	102164	23932	6320	4336	8618	0.234251	0.360104
Bladder__Immune__T cell	100393	18022	5677	4091	6237	0.179515	0.346077
Large_Intestine__Epithelial__enterocyte of epithelium of large intestine	98681	16987	5570	4067	5372	0.172141	0.316242
Thymus__Immune__T cell	94952	7624	3386	3727	2553	0.0802932	0.334864
Bladder__Immune__plasma cell	94580	19565	5775	3950	6748	0.206862	0.344902
Muscle__Stromal__pericyte cell	91894	18637	4857	3661	6287	0.20281	0.33734
Large_Intestine__Epithelial__intestinal transient amplifying cell	91745	14135	4791	3572	4475	0.154068	0.31659
Thymus__Endothelial__endothelial cell of artery	90954	10540	2849	2280	3579	0.115883	0.339564
Thymus__Immune__macrophage	90028	9785	2754	2143	3178	0.108688	0.324783
Small_Intestine__Epithelial__enterocyte of epithelium of small intestine	87841	14171	4793	3508	4555	0.161326	0.321431
Lung__Epithelial__lung ciliated cell	87518	16298	4723	3373	5970	0.186225	0.366303
Blood__Immune__helper T cell	86457	19264	6561	4585	7085	0.222816	0.367784
Blood__Immune__memory T cell	84027	15291	5053	3468	5805	0.181977	0.379635
Blood__Immune__non-classical monocyte	83971	21217	5153	3415	7756	0.252671	0.365556
Lung__Epithelial__club cell	82896	14240	3987	2845	5007	0.171782	0.351615
Thymus__Immune__classical monocyte	82405	10888	3112	2291	3761	0.132128	0.345426
Bone_Marrow__Immune__plasma cell	81714	7694	3019	2292	2812	0.0941577	0.36548
Lung__Endothelial__capillary endothelial cell	81180	13616	3835	2609	4700	0.167726	0.345182
Vasculature__Immune__LYVE1 aortic macrophage	81010	14589	4327	3111	4619	0.180089	0.316608
Lymph_Node__Immune__CD8-positive-alpha-beta T cell	77992	14674	4215	3077	5452	0.188148	0.371542
Lymph_Node__Immune__mature B cell	77799	14892	4096	2851	5384	0.191416	0.361536
Lymph_Node__Immune__plasma cell	77772	13976	4659	3201	5051	0.179705	0.361405
Bladder__Immune__CD8-positive-alpha-beta T cell	77539	14300	4411	3013	5140	0.184423	0.359441
Spleen__Immune__CD8-positive-alpha-beta T cell	76006	13920	3784	2680	5245	0.183143	0.376796
Thymus__Immune__mature NK T cell	74877	11620	2987	2232	4206	0.155188	0.361962
Thymus__Immune__regulatory T cell	74459	11571	2965	2213	4107	0.155401	0.354939
Blood__Immune__CD8-positive-alpha-beta T cell	73325	15772	4536	3198	6075	0.215097	0.385176
Lymph_Node__Immune__cytotoxic T cell	72486	12264	3791	2647	4491	0.169191	0.366194
Lung__Immune__dendritic cell	71347	14088	3948	2683	4892	0.197457	0.347246
Spleen__Immune__non-classical monocyte	70008	11678	3264	2281	4071	0.16681	0.348604
Spleen__Immune__classical monocyte	69900	12017	3566	2431	4200	0.171917	0.349505
Bladder__Endothelial__endothelial cell of artery	68891	10230	3254	2220	3495	0.148495	0.341642
Blood__Immune__NK cell	68057	12718	4141	2845	4795	0.186873	0.377025
Small_Intestine__Epithelial__paneth cell	67203	9771	3216	2318	3336	0.145395	0.341418
Spleen__Immune__plasma cell	66895	11635	3416	2294	4274	0.173929	0.36734
Bone_Marrow__Immune__T cell	65729	10536	2935	2099	3921	0.160295	0.372153
Lymph_Node__Immune__neutrophil	64845	10599	3076	2142	3797	0.163451	0.358241
Spleen__Immune__mature NK cell	64832	10849	3010	2136	4003	0.16734	0.368974
Bladder__Stromal__pericyte cell	64519	9671	2936	2078	3246	0.149894	0.335643
Blood__Immune__B cell	64434	9699	2199	1612	3892	0.150526	0.401278
Spleen__Immune__T cell	61000	9904	2839	1940	3779	0.162361	0.381563
Lymph_Node__Immune__memory T cell	60790	9911	2909	2062	3561	0.163037	0.359298
Spleen__Immune__intermediate monocyte	60357	9377	2728	1792	3333	0.155359	0.355444
Blood__Immune__NKT cell	59026	12223	2677	1908	4918	0.207078	0.402356
Lung__Immune__classical monocyte	58713	9768	2915	1902	3578	0.166369	0.366298
Thymus__Epithelial__medullary thymic epithelial cell	57705	3971	1112	960	1337	0.0688155	0.336691
Spleen__Immune__naive B cell	57096	9774	2577	1711	3712	0.171185	0.379783
Spleen__Immune__CD4-positive-alpha-beta T cell	55589	9127	2426	1752	3315	0.164187	0.363208
Blood__Immune__naive B cell	55246	10053	3516	2369	3824	0.181968	0.380384
Bone_Marrow__Immune__neutrophil	54557	6822	2278	1570	2467	0.125044	0.361624
Lymph_Node__Immune__CD4-positive-alpha-beta T cell	54160	9441	2745	2040	3397	0.174317	0.359814
Trachea__Epithelial__secretory cell	53982	6472	2011	1373	2182	0.119892	0.337145
Thymus__Immune__immature natural killer cell	52542	6705	1719	1301	2423	0.127612	0.361372
Spleen__Immune__mature NK T cell	52242	7220	2190	1511	2686	0.138203	0.372022
Lymph_Node__Immune__pre-pro B cell	51582	7426	2200	1600	2832	0.143965	0.381363
Thymus__Immune__CD8-positive-alpha-beta T cell	51208	7346	1806	1293	2685	0.143454	0.365505
Bone_Marrow__Immune__monocyte	51070	6799	2130	1400	2372	0.133131	0.348875
Large_Intestine__Epithelial__intestinal crypt stem cell	50971	5334	1773	1425	1682	0.104648	0.315336
Small_Intestine__Epithelial__intestinal transient amplifying cell	50147	5780	2133	1522	1950	0.115261	0.33737
Lung__Immune__basophil	49763	8748	2635	1712	3208	0.175793	0.366712
Lymph_Node__Immune__helper T cell	48661	7818	2351	1677	2888	0.160663	0.369404
Lymph_Node__Immune__dendritic cell	47690	6336	1974	1326	2209	0.132858	0.348643
Lymph_Node__Immune__NK cell	47013	6600	1942	1388	2440	0.140387	0.369697
Lung__Epithelial__type I pneumocyte	45702	6094	1777	1268	2248	0.133342	0.368887
Bladder__Immune__mast cell	44485	7243	2457	1594	2624	0.162819	0.362281
Spleen__Immune__plasmacytoid dendritic cell	43365	4434	1174	865	1598	0.102248	0.360397
Small_Intestine__Epithelial__intestinal crypt stem cell	41523	4355	1391	1069	1458	0.104882	0.334788
Thymus__Immune__plasma cell	40611	4578	1304	887	1519	0.112728	0.331804
Muscle__Immune__T cell	40104	4919	1329	1018	1731	0.122656	0.351901
Trachea__Stromal__fibroblast	39941	4299	1222	888	1427	0.107634	0.331938
Thymus__Stromal__fast muscle cell	39811	3496	927	699	1192	0.0878149	0.340961
Blood__Immune__memory B cell	39056	7068	1483	1024	2842	0.180971	0.402094
Spleen__Immune__immature natural killer cell	38682	5038	1430	998	1913	0.130241	0.379714
Thymus__Immune__dendritic cell	38095	4061	1068	747	1451	0.106602	0.357301
Bladder__Stromal__vascular associated smooth muscle cell	35779	3247	845	657	1047	0.0907516	0.322451
Blood__Immune__platelet	35512	4098	1589	1186	1387	0.115398	0.338458
Small_Intestine__Epithelial__goblet cell	34594	3177	1007	762	1061	0.0918367	0.333963
Lung__Immune__CD4-positive-alpha-beta T cell	33817	4343	1434	975	1690	0.128427	0.389132
Bone_Marrow__Immune__hematopoietic stem cell	33507	1875	696	553	667	0.0559585	0.355733
Lung__Stromal__pericyte cell	33045	3408	1019	729	1260	0.103132	0.369718
Lung__Immune__CD8-positive-alpha-beta T cell	32933	3737	1219	869	1460	0.113473	0.390688
Muscle__Stromal__fast muscle cell	32711	6042	1547	1135	1784	0.184709	0.295266
Lung__Stromal__mesenchymal cell	32546	3667	1055	722	1345	0.112671	0.366785
Lung__Immune__plasma cell	31813	3701	1237	797	1329	0.116336	0.359092
Muscle__Stromal__tendon cell	30768	4652	1308	936	1730	0.151196	0.371883
Bone_Marrow__Immune__CD8-positive-alpha-beta T cell	30148	1439	528	412	522	0.0477312	0.362752
Large_Intestine__Epithelial__paneth cell	29735	2469	897	700	801	0.0830335	0.324423
Trachea__Epithelial__ciliated cell	29114	2922	982	714	1035	0.100364	0.354209
Blood__Immune__erythrocyte	27713	3697	1234	793	1223	0.133403	0.330809
Small_Intestine__Epithelial__intestinal enteroendocrine cell	27137	2383	869	629	854	0.0878137	0.358372
Vasculature__Immune__T cell	26988	2877	1090	773	1042	0.106603	0.362183
Muscle__Stromal__mesenchymal cell	26897	2298	629	493	793	0.085437	0.345083
Lung__Endothelial__vein endothelial cell	26018	2769	847	525	982	0.106426	0.354641
Vasculature__Stromal__mesothelial cell	25971	2522	844	612	856	0.0971083	0.339413
Blood__Immune__naive thymus-derived CD4-positive-alpha-beta T cell	25197	3394	959	639	1288	0.134699	0.379493
Blood__Immune__immature B cell	24162	2227	725	527	806	0.0921695	0.361922
Bladder__Immune__B cell	23966	2151	648	457	756	0.0897521	0.351464
Thymus__Immune__mature NK cell	23673	1975	522	397	720	0.0834284	0.364557
Bone_Marrow__Immune__dendritic cell	23617	1218	380	352	423	0.051573	0.347291
Bladder__Endothelial__endothelial cell of lymphatic vessel	22249	2132	813	512	760	0.0958245	0.356473
Blood__Immune__conventional dendritic cells	21933	2842	720	508	1094	0.129576	0.38494
Muscle__Endothelial__endothelial cell of lymphatic vessel	21177	2088	686	512	766	0.0985975	0.366858
Small_Intestine__Immune__B cell	20712	1918	687	510	653	0.0926033	0.340459
Small_Intestine__Immune__CD8-positive-alpha-beta T cell	20567	1766	642	448	664	0.0858657	0.375991
Bone_Marrow__Immune__NK cell	20125	1868	499	382	739	0.0928199	0.39561
Bladder__Immune__NK cell	19069	1687	579	390	631	0.0884682	0.374037
Lung__Immune__NK cell	18682	1288	468	327	464	0.0689434	0.360248
Blood__Immune__neutrophil	17418	708	286	310	248	0.0406476	0.350282
Lung__Stromal__mesothelial cell	17403	1680	682	540	630	0.0965351	0.375
Large_Intestine__Stromal__fibroblast	17270	1144	373	269	342	0.066242	0.298951
Bone_Marrow__Immune__follicular B cell	16374	1459	380	256	538	0.0891047	0.368746
Blood__Immune__plasmacytoid dendritic cell	16263	1776	429	285	709	0.109205	0.399212
Large_Intestine__Epithelial__goblet cell	15511	1001	316	249	308	0.0645348	0.307692
Bone_Marrow__Immune__myeloid progenitor	14560	468	186	155	162	0.0321429	0.346154
Trachea__Immune__monocyte	14379	1084	340	255	350	0.0753877	0.322878
Large_Intestine__Epithelial__intestinal enteroendocrine cell	14283	1008	331	251	361	0.0705734	0.358135
Small_Intestine__Endothelial__gut endothelial cell	14257	877	279	197	286	0.0615136	0.326112
Vasculature__Immune__mast cell	14160	1343	510	333	510	0.0948446	0.379747
Bladder__PNS__Schwann cell	13974	979	337	248	367	0.0700587	0.374872
Vasculature__Immune__NK cell	13904	1185	461	293	433	0.0852273	0.365401
Thymus__Immune__lymphocyte	13755	638	159	135	224	0.0463831	0.351097
Lung__Immune__B cell	13113	1246	398	283	464	0.0950202	0.372392
Small_Intestine__Stromal__fibroblast	12994	743	234	171	265	0.0571802	0.356662
Muscle__Immune__mature NK T cell	12870	1453	446	318	584	0.112898	0.401927
Muscle__Stromal__slow muscle cell	12126	824	269	199	267	0.0679532	0.324029
Vasculature__Immune__plasma cell	11878	1207	429	269	401	0.101616	0.332229
Lymph_Node__Immune__mast cell	11822	869	272	187	331	0.073507	0.380898
Lung__Epithelial__ionocyte	11519	622	203	138	215	0.0539977	0.345659
Muscle__Immune__CD4-positive-alpha-beta T cell	10032	886	267	200	347	0.0883174	0.391648
Bladder__Immune__plasmacytoid dendritic cell	9643	723	226	159	278	0.0749767	0.384509
Thymus__Immune__mast cell	9022	587	162	105	199	0.0650632	0.339012
Muscle__Stromal__skeletal muscle myoblast	8610	741	246	178	275	0.0860627	0.37112
Trachea__Immune__NKT cell	6907	415	135	97	128	0.060084	0.308434
Muscle__Immune__B cell	6592	569	179	128	203	0.0863167	0.356766
Lung__Endothelial__endothelial cell of lymphatic vessel	6461	385	110	84	155	0.0595883	0.402597
Large_Intestine__Endothelial__gut endothelial cell	5879	309	113	70	102	0.05256	0.330097
Spleen__Immune__neutrophil	5706	489	114	77	181	0.0856993	0.370143
Lung__Immune__plasmacytoid dendritic cell	5261	331	122	86	135	0.0629158	0.407855
Large_Intestine__Immune__T cell	4406	245	87	77	88	0.055606	0.359184
Trachea__Immune__CD14-positive-CD16-negative classical monocyte	4385	382	112	62	126	0.0871152	0.329843
Lymph_Node__Immune__memory B cell	4370	301	94	55	114	0.0688787	0.378738
Spleen__Immune__erythrocyte	4049	355	117	78	131	0.087676	0.369014
Vasculature__Immune__erythrocyte	3731	392	103	74	128	0.105066	0.326531
Vasculature__Immune__B cell	3556	248	87	61	84	0.0697413	0.33871
Large_Intestine__Immune__B cell	3397	182	67	50	56	0.0535767	0.307692
Vasculature__Immune__inflammatory macrophage	3317	168	66	48	69	0.0506482	0.410714
Thymus__Immune__erythrocyte	2212	244	59	40	87	0.110307	0.356557
Trachea__Immune__B cell	2064	109	33	13	40	0.0528101	0.366972
Muscle__Immune__CD8-positive-alpha-beta T cell	1944	132	35	23	41	0.0679012	0.310606
Trachea__Immune__plasma cell	1583	111	22	13	27	0.07012	0.243243
Blood__Immune__plasma cell	1563	115	32	17	38	0.0735765	0.330435
Muscle__Immune__erythrocyte	1508	139	33	18	48	0.0921751	0.345324
Blood__Immune__naive thymus-derived CD8-positive-alpha-beta T cell	853	42	7	8	12	0.049238	0.285714
Spleen__Immune__memory B cell	671	46	10	9	20	0.0685544	0.434783

### Sheet: TS_Junctions_per_tissue
Tissue	Junctions	Unannoted junctions	Unannotated 5’ junctions	Unnanotated 3’ junctions	Unnanotated junctions validated in GTEx
Muscle	370166	154668	30491	22544	45321
Thymus	361211	118028	27128	21315	37122
Lung	358783	151107	31287	22091	45496
Blood	353315	140990	29762	21763	45037
Bladder	309582	113805	25917	18341	33679
Vasculature	267459	89384	22519	16211	26522
Lymph_Node	247434	83764	20675	14883	27971
Spleen	223435	68776	16821	11914	23410
Trachea	206447	58944	15354	11054	18054
Bone_Marrow	196905	34337	10937	8391	12159
Large_Intestine	140033	28507	8978	6649	8775
Small_Intestine	137426	28524	9077	6566	9205
Total	3172196	1070834	248946	181722	332751
