## Supplementary material for "The Tabula Sapiens: a multiple organ single cell transcriptomic atlas of humans": Table S8

### Sheet: TableS8
Table S8. Differential gene expression of T cells from intestinal tissues.

### Sheet: Sheet1
Genes upregulated in Si				Genes upregulated in Li
Gene	Fold Change(Log2)	p value		Gene	Fold Change(Log2)	p value
CCR9	4.3979	1.26e-298		VIM	11.732	1.53e-178
RPS6	11.6825	2.96e-297		CKB	4.48036	1.24e-133
MT-RNR1	23.7135	1.72e-295		GPR15	3.19226	4.59e-53
MT-CO1	20.5942	4.23e-291		MUC12	5.1591	7.07e-44
MT-CO2	18.5007	1.46e-289		ANXA1	3.76927	3.36e-34
MT-ND1	7.30021	1.19e-288		SELENBP1	3.9225	3.25e-26
RPL30	13.247	8.96e-287		C15orf48	3.60777	3.47e-25
RPL4	3.27127	2.43e-286		FXYD3	5.39824	2.06e-20
RPL27	5.04766	2.68e-283		KLF4	3.06064	1.64e-17
IL7R	10.8301	9.46e-282		CRYAB	4.58619	3.99e-13
RPS19	19.1575	3.59e-275		KLRC2	3.14834	1.33e-12
CXCR4	4.93996	1.52e-261		CD24	3.05884	2.43e-12
CCL4	25.9909	3.18e-261		FAM3D	3.57841	6.52e-12
MT-RNR2	21.1438	1.39e-254		GDF15	4.92562	8.85e-12
RPS10	3.07299	6.37e-251		CA1	10.2396	2.59e-08
RPL34	12.7161	8.94e-250		CFD	3.94375	4.07e-08
RPS15A	10.109	4.01e-242		MGP	5.07797	4.68e-07
RPL3	9.32503	6.25e-241		RARRES2	5.10862	5.78e-07
RPL31	3.87088	2.62e-235		C10orf99	7.73622	6.67e-07
RPS12	19.2345	1.68e-232
ATP5F1E	3.60901	8.2e-232
MT-ATP6	14.8611	3.59e-230
RPL27A	6.23406	3.83e-221
DDX5	3.23238	1.04e-218
RPSA	6.18294	1.04e-214
RPL9	6.63716	1.05e-211
RPS7	5.05676	1.1e-208
EEF1B2	4.48817	2.69e-207
RPS13	6.36178	7.28e-206
RPL36	6.18231	1.74e-205
ACTB	4.0572	6.27e-204
RPS18	14.8945	8.08e-193
RGS1	3.92324	1.83e-191
CD69	3.00373	1.23e-188
RPL12	6.48479	3.16e-186
RPL35	4.95382	5.07e-184
RPL10	14.1592	2.9e-180
RPL11	8.84912	2.06e-178
RPL14	5.27789	2.22e-178
RPL18A	6.77638	2.18e-175
EIF1	4.95977	2.15e-172
UBC	7.12596	2.66e-165
RPS27A	9.65086	1.33e-161
TMSB4X	17.1735	6.58e-160
ID2	3.65736	3.6e-157
RPL10A	4.47036	4.46e-157
RPL35A	5.9741	1.8e-155
RPL7A	5.68749	8.52e-154
RPL19	7.09307	7.24e-152
HLA-A	4.50699	3.31e-150
RPS4X	6.05957	1.85e-146
RPL5	4.44526	4.1e-144
MT-ND2	3.84934	7.78e-143
REG1A	30.8117	5.08e-142
RPS2	8.98854	2.27e-138
RPLP2	7.21344	1.9e-136
RPS5	4.29969	1.04e-132
DEFA5	29.6191	1.47e-131
MT-ND4	3.88476	3.94e-131
H3F3B	4.02773	1.21e-129
FAU	4.03919	1.74e-129
MT-CYB	5.50775	3e-127
SRGN	8.90559	1.01e-124
RPL13A	6.84996	1.05e-124
RPL29	4.28979	5.29e-124
RPL6	4.21815	4.52e-123
RPS9	4.03385	5.91e-122
RPS15	5.39687	5.13e-120
UBA52	3.3092	5.27e-120
MALAT1	58.7576	1.59e-119
NFKBIA	3.57294	1.7e-117
RPS3	7.49349	4.21e-117
RPS14	8.02123	4.72e-116
RPL18	4.59238	9.87e-107
RPL28	10.059	1.08e-106
RPL13	11.4499	9.09e-105
RPS8	7.11288	1.84e-94
HSP90AA1	7.91022	1.26e-92
RPS11	3.52872	1.49e-92
RPS20	3.20259	5.02e-80
APOA4	29.4686	1.28e-78
RPL8	3.42242	1.43e-78
CRIP1	3.16829	1.44e-74
RPS16	3.76447	1.24e-48
APOA1	5.89143	1.09e-42
CCL4L2	4.68064	3.11e-42
RBP2	10.7898	3.1e-30
SPINK4	8.73358	5.37e-30
IFNG	3.1677	4.79e-28
FTH1	8.64843	2.15e-25
ALDOB	8.471	6.16e-25
OLFM4	6.40103	1.07e-21
MLN	26.2989	2e-09
ANPEP	3.76179	2.06e-07
