## Supplementary material for "The Tabula Sapiens: a multiple organ single cell transcriptomic atlas of humans": Table S9

### Sheet: TableS9
Table S9. Genes affected by dissociation.
Gene_Symbol
TMC2
ACTG1
CD302
PRSS34
2810468N07RIK
LUC7L2
OLFML2B
NBL1
A630023P12RIK
TNC
TSPYL4
ROBO1
LEPR
GAPDH
GM5595
MMP17
H2-D1
HIST1H2BH
MLPH
STX11
CYP51
B430306N03RIK
EMP3
MBNL2
CPVL
KLRB1
ANKRD13D
TRIP6
ADAMTS8
SSC5D
BMP1
CSDC2
UTP14B
A530021J07RIK
NME2
RPLP2
CCL5
SERPINB6A
AP3B2
COQ2
NGF
F2RL3
OSGIN1
IFT43
FHL1
PPIG
MYD88
GH1
SMOK2B
NXF1
TOP1
GM13826
DMRT1
SELP
RET
SLC36A3OS
GM5535
CCAR1
KDELR3
LRP4
CD177
REEP5
RPL34-PS1
EIF4G2
DHX58
UBB
HNRNPH2
TXNDC15
CHRNA3
4930455B14RIK
FBXL16
CRNDE
IL12B
CFH
OLFML2A
SLC16A2
SMARCA4
5430401F13RIK
SFSWAP
SCAMP3
NDUFA6
STK11
HAS1
PPP1R15A
INSIG2
TMSB10
ZFP568
HSPA8
XKR5
RGS11
ATP6V1A
SUMO2
CX3CL1
ANXA9
SGPP2
CAV1
MEGF6
GM6251
ZSCAN12
SLC43A3
NSA2
4933407L21RIK
HMGN1
RPL13A
FXYD4
TUBB4A
NELFE
H2-K1
MYCL
F2R
SPARC
RPS26
CYP4X1
PXDC1
MX2
SIGLEC10
RPL17
CHTOP
ABHD8
BC030336
TMSB4X
ZFP36
GM1305
UBD
PROX1
RIPPLY3
ADGRA2
ODF4
CALM3
GM6402
HNRNPH1
CSRP2
DMBT1
EIF3E
4921504E06RIK
PIK3R1
PRR9
GM2694
HSPH1
CCNJL
PLPPR2
TM7SF3
P2RX1
LAMC3
RALGDS
MIR682
UBA52
COL15A1
MCL1
CCNL1
FABP1
HOOK3
RPL23
CRTAP
RRAS
LRIG1
B4GALT2
TARM1
TARS
CXCL13
HNRNPA3
ARPC3
TMEM50A
SLC6A3
GINM1
SOGA1
ELOVL4
RND1
FOXS1
RPS20
EBI3
LITAF
TMEM98
DCP1A
ALOX15B
MARVELD2
SRRM1
CCDC163
COL6A1
HLA-DQB1
EMILIN1
NCMAP
FTH1
BCL3
PPP2CA
EMP2
ITM2B
DCTD
1700093K21RIK
IGFBP7
PLEKHG6
FCNB
CSDE1
S1PR3
NDNF
FBXW17
SEMA3B
CYS1
ELOVL6
ALB
ERRFI1
FAM186B
COPE
BAMBI
LOCKD
CEBPD
MARCKS
HSPB1
H3F3A
SVEP1
2610528A11RIK
DAZAP1
HIST1H2BG
SPAST
AFF4
GLI2
LRRC2
PTK6
RPS10
MT2
PPP6R3
CLTA
FABP5
RFPL4B
SSH3
SGSM1
TMEM47
FABP4
OLFR1535
WDR34
DYX1C1
CHPF
ERICH6B
SLC22A17
SRPRB
RRBP1
2610206C17RIK
BUB3
MATR3
H2AFZ
EGR2
GPIHBP1
KIF9
HMCN2
ST8SIA2
H2AFV
GADD45B
HNRNPA2B1
KLK1B8
ORC1
PRRG2
TUBB2A
IL1R2
AIF1L
NOTCH2
RPL29
MXD1
USP19
PNO1
TMEM64
MBNL1
TSHZ1
ZKSCAN17
ITGA11
QK
FABP6
SLC5A1
TRPM8
EIF5
SSR2
GNPTG
FMO1
TSPAN13
BNIP3L
HMMR
RAB1B
ITK
CD9
DNAJA4
ARHGDIA
RPS5
FNDC4
XPO7
1700029H14RIK
DEFB42
PSAT1
TDRD12
REG1B
TRAF3IP3
RPL5
LOC102636406
TMEM97
SPINK8
ATRX
MRPL33
PDE1C
PSG16
GNAS
SFMBT2
LPL
TSNAX
RELB
CAMP
S100A6
GM20199
S100A11
LOC108169039
KLK1B7-PS
MEIS3
DTNB
GPR83
GM15421
ZFP957
CRLF1
WDPCP
NRIP3
LSM6
BST2
RPS27L
CENPH
TCEB3
6820431F20RIK
AKR1A1
CATSPER3
PBX4
EPB41L4AOS
CASP2
PQBP1
TRIM25
CXCL3
LGALS9
SKAP1
LY6K
NME4
EVA1C
DUSP1
RHOJ
ODF3
GM525
APOE
RPSA
MYEOV
MBTPS1
TMEM30A
CYP2A22
MYSM1
SLC5A6
OLFR554
RAD54L
CPZ
GM15908
IFIT1
GGT7
RSU1
PA2G4
FAM21B
RPS28
IFITM3
TMEM150C
HLA-DQA1
TXNDC9
CXXC5
OPRM1
DLK1
NT5DC2
CYB5R4
CHODL
IL8
TUBB6
S100A8
RPL32
TGIF2
P2RY13
PILRA
PPP2R5E
CALU
NDUFC2
TCTE2
GKN3
PAX7
NOL7
GNG11
COX6A1
REG4
PRAF2
BRPF1
3100003L05RIK
RPL10
TPX2
ABCB6
NPDC1
BOK
GSTK1
SLC2A10
DDX3X
PHF11A
NCOA1
GLUL
KIFC2
MRPS24
OSBP2
UBE2D3
SRPX2
SLC25A5
GPX3
ELTD1
NFKB2
JUN
PLA2G1B
LPP
RPS15
PPIA
ADAMTS4
GPHB5
SEMA6A
KCNN3
IKZF4
FAIM
C1orf172
GM11725
DTL
CIT
SERPING1
RPS25
CDC42EP5
ATF4
NFATC2
CXCL9
HGD
DDR2
OTOA
CRYAB
ADORA3
1700066B19RIK
CATSPERG1
NR4A1
SEMA4C
4732490B19RIK
PSMA7
HMGB1
ACTB
ROR2
CCT6A
C5orf27
ACOXL
MROH8
VEGFC
ZYX
SNRPB
BSPH1
SNAI2
CKAP5
IFRD1
NCAM1
FTL1
CDC42
SKI
UBN1
ENO4
IL11RA1
ZFP239
SDHC
LAMB2
VCAM1
CTNNB1
FAM199X
RPL4
SLAMF8
TM9SF3
4933434E20RIK
CELF2
IGF2BP2
TCAF2
PABPN1
CAMK2N1
CDCA3
MTL5
ARHGEF10
DLGAP5
NOL12
ARMCX2
SALL2
TUBA1A
RPL31
UPP1
CYP24A1
PDGFRL
LPAR4
HP1BP3
CDC25C
OLAH
ALOX12
COQ8B
CALCA
HOXA10
FOSL2
TSPO
CPB1
YWHAB
5730420D15RIK
RPS12
RBM12
TSN
FKBP7
TIMP3
TCOF1
CDH5
LAMTOR3
RPL36
ILF3
TMEM132A
EEF2
1110038B12RIK
ABHD16A
GM12618
DSTYK
ANTXRL
S100A9
CD36
KRT84
TFPI2
BRCA2
DYRK4
PIGC
CHST8
RPL19
CYCT
GGNBP2
FOXM1
PSMB3
RALGAPB
SEC24B
HBA2
NR4A3
HNRNPF
BPIFC
SRSF3
DHCR24
RTN2
FCN3
CNBP
NACA
TMC4
BLNK
RPS14
2021-09-15
TCAF1
CXCR7
PDE3A
CYP7A1
IDS
ATPIF1
COLEC11
TAP2
STAC2
CDKN2C
PPTC7
ARL4D
FUNDC2
SNCG
4933408B17RIK
RRAD
RPL22
CXCL12
PSMB8
NFE2L2
ATP6AP1L
ANXA10
LRRC17
PVR
CCNL2
HECTD1
SERPINA3F
OOG4
CELA2A
EWSR1
TNFSF9
SYTL2
NKD2
ATP5G3
SIAH2
TAGLN2
SERBP1
HSPB8
GZMC
CTDSPL
LTBP1
MED23
GSTT1
FBXW21
ATP5E
RPL7
GM6654
PMEPA1
KCNE1L
SOD1
MEGF10
COX8A
COL5A3
ARL6IP1
RPS4X
UBASH3B
BTF3
SVS3B
NTRK1
REP15
FXYD6
REM1
UNC50
GSN
SEC14L4
ENTPD2
FFAR4
USP25
FAM90A1A
TPM1
ABHD2
C5AR2
ARHGAP28
CTDSP2
PRKAR1A
TAC2
CCL28
DTX4
TMEM109
IDO1
DBX1
SLC46A2
SNHG15
NFKBIE
BBOX1
TCF4
EPRS
VEZF1
RPS19-PS3
MIDN
MLL1
CLIP3
IFITM1
PLK3
4933406G16RIK
ARPC1B
BDH2
NFE2
NEDD4
1110028F18RIK
FZD3
HNRNPA0
NPPC
RPL23A
KHDC1B
TMEM176B
EPS15
TAC4
GSTT2B
HDAC11
CEP128
CHGB
DHRS11
GAS5
SYT7
BRD2
HSPA1A
ZFP36L2
PRDX2
RPL7A
NGP
VSTM4
RTKN2
PSAP
SLC22A21
GALNT14
EIF4A2
GSTA2
CCT4
GM15133
BDKRB2
ZBTB4
MYC
MON2
EIF3K
FOS
CD8B1
RPS27
GNG4
RASGRP1
BLOC1S1
ATF3
SNHG8
ADAMTS5
SNRPB2
DAG1
TUBB4B
SOX8
TMEM229A
YIPF5
FSTL3
RBM25
KPNA7
TMEM91
RPL26
RERG
CDH6
C1orf116
NOTCH3
RPS23
CRISPLD2
JUNB
DNAJB1
PLCE1
CCHCR1
FCGBP
RCL1
BMYC
FEM1A
MCM5
RASL11A
REEP2
ATP5J2
D4WSU53E
DDIT4
ANKRD29
CA14
EFHC1
RPL35
NUMBL
DUSP5
HTRA1
NTS
SLC28A1
RNF122
RPL9
SLC7A5
RPL37
CNN3
CSF3
SLC4A11
CES4A
SCG3
5930430L01RIK
NFIB
THEM7
RAB3IP
9330159F19RIK
EPHB6
LGALS1
SOD3
BTG3
EIF3G
NREP
TSPAN15
ZFHX4
FOXF1
HEYL
SPATS2L
OLFR456
OLFR890
WDR27
BLOODLINC
SELE
SIGLEC1
LILRA6
GADD45A
RPS8
CES1E
GAS1
RSL1D1
UFSP1
RPS15A-PS4
D630003M21RIK
FAAP20
PM20D1
PDPN
GDF9
DHH
RAB19
COL18A1
RPL18A
MYH4
SPCS3
RPLP0
RPL31-PS12
ARHGEF2
MMP2
CPA6
CDR2L
TNFSF15
RPL14-PS1
RPL27A
CRTAM
TMBIM1
RPL37A
HTRA3
HSPG2
PLVAP
TRAIP
IDH2
BEST1
AQP1
VPS35
BAIAP2L2
TREM2
GSTM1
BC051142
TANC2
UBA1
CBX7
PI16
ZCCHC5
ZSWIM7
RPS3A1
AIF1
USP8
MFSD13B
4930427A07RIK
PTGS2
MT1
PRG3
FRMD6
CCDC38
VMN1R214
OLFM1
FTO
ABR
ANAPC1
NGFRAP1
NUCKS1
VPS37D
NDUFV3
RPLP1
TNFRSF12A
FLYWCH2
FBXO4
TMEM35A
CD3G
PRKAG2OS1
RPL39
THAP3
P4HA1
NCOA3
ADAMTS10
SEC1
TMEFF2
HSD11B1
HNRPLL
ARSG
ESPN
SDC1
ENPP2
TGIF1
GM26641
ABCA8A
MAP1B
HSPA1B
CTSL
1700074P13RIK
TMEM107
CTCFL
MKI67
DDX5
RPL30
TNNT3
SNHG12
GBP7
PRKCI
CIDEC
NFKBIA
TIMP1
CSTB
NECAP1
COX5A
LOC102638047
1500012F01RIK
CATSPERG2
TPM4
CYP2D22
NKG7
TCTN1
CFL2
GM813
RPS3
MSR1
TRA2A
SLC9A3R1
HS3ST3B1
KCNMB3
MYL12A
B230112J18RIK
2610035D17RIK
EEF1A1
PPP2R1B
PTBP2
CCL7
HAX1
MFSD2A
ANKRD10
TSHZ3
MLL5
CEMIP
HAPLN2
YWHAE
ALLC
HYPK
PTEN
IRF7
SLC35A1
SERPINH1
UBA2
ILDR1
PFDN5
SDCBP2
GNB2L1
KCNIP3
ZFP523
MAGOH
ODC1
HERPUD1
CD7
VIM
A530032D15RIK
CARD10
HSPE1
GPRASP2
CRLF2
GEM
LILRA5
SLC26A3
YTHDF3
NCAPH2
ENTPD8
COL19A1
SEC62
CYP26A1
9530091C08RIK
RAD21
OLFR183
EFS
BHLHE40
CACNA2D3
BCL7C
IL6
PRPF38B
CHRDL2
PTMS
PTPN5
NPAS2
UHRF1
SPRY1
NFIA
GM14273
GM9846
PDLIM4
LGALS7
SPRY4
ADCY6
DNAJB4
TCEB2
COX7C
NRADD
IL17RA
CD82
CCND1
RBP1
HBA-A2
NUDT16L1
IER5
EIF3H
SRSF2
SOWAHB
MYO15B
TXNDC8
STC1
TUBB2B
SLC26A10
CLCF1
CMPK2
RSPRY1
TTYH1
JUND
ZIM1
RAB6B
WDR90
GRASP
DAAM2
NTF3
CALCR
JMJD1C
HSD17B3
GM16197
GRIK5
GAL
FAAH
ABI1
AREG
CCL8
IER3
ICAM1
HELB
DPT
SLC52A3
COL26A1
ASH1L
GXYLT2
LBR
MTFR2
IFNAR2
1520401A03RIK
TNF
RPL41
POLN
RDH5
SNRPE
THSD4
MSC
ELF5
GBP6
AC024580.1
IFITM2
DCSTAMP
2021-09-10
GM12909
COX4I1
RPS7
PSENEN
PINK1
IQSEC3
S100A7A
DGKG
A630089N07RIK
B2M
CSF1
PTRF
UQCR11
HEATR9
CLU
FAM49A
MBOAT2
RSPH9
UBC
CSN1S2A
CNTNAP5B
MATK
SMOK2A
RPL18
CDCA5
GM14634
CALM1
CLDN8
ISG15
DYNC1LI2
POLR2D
RBM39
ABAT
CLIC1
ODAM
GM12191
ACKR1
SNHG5
IGFBP4
SVOPL
UPP2
RPL8
EGR3
CLASP2
CXCL10
FBXO11
4930513N10RIK
NOP58
SEC14L1
CRELD2
MARF1
RPL24
ZMYND11
4930463O16RIK
PSMG4
TRAPPC6A
SRSF7
USP47
UGT1A6A
DEFB25
NLRC3
TGOLN1
SPCS2
IL17RE
CD200
NPY
LOXL2
BCL7A
MDFIC
ANO1
PNMT
CEACAM4
4930548H24RIK
STARD6
FAM171A2
SLC44A3
IGFBP5
AIM1
FKBP1A
COL13A1
TIMP2
KCNQ1OT1
MRPL4
GATA3
SWT1
1700011H14RIK
RABAC1
PRG4
COL17A1
GPSM1
YPEL3
SCML4
RPL27
EIF5A
AEBP2
CTSB
GPR35
MANF
CHIC2
ATXN7
FCGR3A
IQGAP2
TOP2B
CRIP2
TCIRG1
LY6C2
PLAT
EIF4H
CCT5
E330013P04RIK
ALDOB
SCGB2A1
ZP3
SLC38A2
PRDX1
RAB6A
TRIM2
ID3
EIF4B
JAKMIP1
BEX3
SPSB4
IIGP1
RCN3
CSN1S1
COQ10B
DHX15
2300009A05RIK
ITPKC
SEC61G
IL17RB
JDP2
RTN4RL2
SERPINA5
GABARAP
CFL1
APOA1BP
MMP3
1700071M16RIK
NIT1
HIST1H2AE
COL3A1
ALDH3B1
HMGN3
GPER1
FAM124A
RELL1
TUBA1B
PLA2G10
LMBRD1
POLD4
PPP2R2B
RGS16
EIF4A1
F7
PRAP1
RTN4
MEST
LGALS9B
TSPO2
SRRM2
PTPRZ1
CLCN5
MYL9
CPSF7
SAA2
SYT17
TFCP2L1
GLIPR2
SRSF5
TMEM8C
VWF
ANTXR2
STEAP4
FDPS
NUGGC
RPS2
C1S2
WFDC3
TMCC3
FOXD2OS
ETNK2
MICAL1
PROK1
EEF1B2
FLNC
IL17RC
ATP6V1C2
ALDH3A1
CLMP
EPHB1
DNTT
E330017A01RIK
IDO2
COL16A1
ERFE
ATP5L
MXRA7
EMX2OS
FBXO7
RSRC2
UQCR10
LTBP4
GALNT16
ZSCAN5B
GAS2L1
LRRC25
GAS6
SRP9
KLF6
CCDC159
CHMP3
CREB3L3
NMNAT2
CSNK1A1
CD34
SGK1
RGS9
PNLIPRP1
VAPA
EVA1B
TRDMT1
PDE4B
KLF11
STIL
ABCA8B
HDGF
TNFRSF9
RARRES2
NCAPH
GM5766
GLRB
PLXNB2
1700029F12RIK
AK2
HYI
SPATA5
GP2
NEAT1
RASAL2
XAF1
WDR33
HIST1H1D
OLFR432
C1orf74
SEPP1
OAF
SLC30A10
NPM1
SNX1
VWA1
LY6C1
LRRC3
ASAP3
NOL10
HEY1
2900092C05RIK
IRF1
RYK
POU6F2
LOC102638913
SRSF6
9430020K01RIK
2700089E24RIK
UCK2
ATP5F1
HPS4
LDHA
1700031A10RIK
FGFR1
H1F0
TRAF4
RN45S
MYOD1
EPHX3
HIST1H4D
HSPB3
KRT74
OLFR330
ZFP622
PITX3
SFRP5
MAK
RPL6
FAU
DRD1
CHD7
PDIA5
ICOS
CHIL3
MUC12
PKMYT1
CADM4
GM17821
TRA2B
GRIN3A
NDUFA2
SMC1A
4933438K21RIK
FOXO1
PPIB
AKR1B10
NME5
GRIA1
PMAIP1
KLF16
CDH20
HID1
VMN1R185
GM5475
R74862
SAT1
CBS
TCF25
HSPA5
OOSP3
SMIM13
ADAM2
RPS29
SLC9B2
TOP2A
TENM4
TMEM51
LARS2
ISG20
CHRNA1
A630076J17RIK
SF3B1
2021-03-02
FKBP10
TAB2
LAMA2
TNFAIP6
GM38402
GSAP
MLANA
PRRX1
PPP1CC
C1QTNF3
LIF
FGFR4
NRBP2
SLC27A5
ARID5A
LIX1
MSMO1
MAT2A
KLF2
C2CD4B
PTGDS
ACTA2
LY6A
PPP1R14A
CRACR2A
OAZ1
MTDH
BTG1
1700018A04RIK
PIGZ
OLFML3
POLR2L
C1QBP
TSPAN11
UBE2V2
PRELP
MDK
FADS2
CYR61
RPS19
CDON
GM807
HES1
ZFP36L1
DPM3
WEE2
MYBL2
GPR116
PCBP4
CCND3
MYBPC1
EIF1
TNNI2
SLC2A9
KCNE4
RAPSN
ST3GAL5
RAB11B
SQLE
H3F3B
APLP1
UQCRH
LBP
MAGED1
MSH5
S1PR1
2900060B14RIK
TSPAN33
B230323A14RIK
RPL10A
RPL14
GPN3
PEA15A
PAM
SON
CCR1
HIST1H3D
SDPR
CES1H
OC90
OCLN
ABCG3
CLMN
GCNT3
TMEM92
EGR1
PTGFRN
AHNAK
MPL
RPS24
TMEM63C
THY1
CACNB3
APLNR
NECTIN2
WRNIP1
MAN1A2
SMIM3
CHRNA9
ITGA7
B230216N24RIK
TPRKB
SBSN
YBX3
FANCI
ACTA1
CDKN1C
RPS21
GPX1
SLC9A3R2
MEG3
LAPTM4A
AU021092
ERF
REG1A
GABBR2
SOCS3
RPL36A
IER2
HSP90AA1
RAC1
GM12718
SELK
MORF4L1
CCDC81
PABPC1
RGS2
RPS17
EDN3
GPX5
SNRPG
RPS27A
RPS15A
FKBP6
CDK4
ALDH1L1
LOC102636989
CUEDC1
LOC100041057
BDKRB1
DRP2
BRD4
RPS16
CHIL1
MYF5
POFUT2
PURB
FAM178B
DDC
CAR7
GM11571
NAP1L1
FKBP11
TRIL
XRN2
SRSF9
PRDX6
NUP210L
COX6C
SAA1
TXNIP
CD6
USP22
PDK3
RPS13
PPAP2C
GRIP2
BOD1L
RTF1
TPST1
PROKR1
YPEL4
TMEM255B
TAGLN
GM11437
HS6ST2
MELK
TMEM51OS1
OLFR96
BIRC5
MEIOB
MALAT1
ADH1
TPPP3
TNFAIP3
ATP5A1
GCKR
RPL13
KLF4
MAP2
CMTM5
POLR1D
RUNX1
GNA13
LY86
EPC1
PLAUR
OAT
MEOX1
UBE2I
GM6525
PPP1R14B
FNDC8
RNF6
RPL11
RP5-966M1.6
TROAP
ANXA2
CHRND
1600029O15RIK
TM4SF1
2410006H16RIK
BTG2
HIST2H2BF
CDCA7L
GM4926
HTATSF1
SOX9
IGF2
PLA2G5
RNASE1
GDF15
ZC3H12A
CEBPB
PARK7
SBK3
MPP2
MECP2
MIR6358
SLC25A4
FKBP2
ITGA8
TNRC6B
ENKUR
RHD
TMPRSS5
MGP
PRKCDBP
CBX5
PRRC2C
LATS2
TATDN2
ALDOA
CAPN8
MARVELD3
KCNJ6
TCEAL3
MUC4
SYDE1
CD163
MAP4K5
PHGDH
MGARP
TPT1
CAPN6
FAM178A
VWA3B
RACK1
CCL19
A730008H23RIK
PTMA
GLYCAM1
SBNO2
BEAN1
CTTNBP2NL
RPL36AL
SPRY2
CELA3A
CD180
PEG3
SPOP
CHRNB1
RPL38
OLFR262
NCR1
PNLIP
CPA1
HIVEP2
RPS15A-PS6
YBX1
GSTM2
THBS1
GSTP3
TMEM65
ZCWPW1
FOXRED2
CDIP1
RHBDL2
CBX3
2410004N09RIK
GPRC5A
CSRP1
CIRBP
CCL4
EFHD2
ERDR1
DPPA5A
TARDBP
CCDC36
RPS9
RP9
GM12070
CCNI
MYL6
PPP2R1A
PUM1
MIRG
CNOT1
LMNA
RPL15
ZWILCH
GLTSCR2
P3H4
TSPYL1
CREB5
GM1110
AU019990
EPHX1
NTN5
ZSWIM3
AC007401.2
ACTG2
CXCL1
LIPC
SLC10A6
CHCHD2
MS4A15
NPC1L1
RBM7
TMEM176A
LRIT2
CWF19L1
SF1
ABCB1B
CCDC8
DDX26B
MROH2A
HSPD1
LGALS3BP
VDR
CPNE8
FOXP2
HIST1H1E
RGS4
ATP10B
DAPL1
DNAJA1
LOXL1
DDIT3
TRIP13
ZFP948
ADRB1
RPL35A
AAAS
TUBG2
RPS18
MIR703
METTL7B
S100B
GJC2
COX20
IRF2BPL
LRRC8E
NDUFA13
POLE
ATP5B
ITM2A
SNRPF
GM13889
WDR95
LRG1
MRC2
HINT1
RAB37
CCDC154
SIGLEC14
CXCL2
TGFBR3
ACADL
DES
MARCKSL1
FERMT1
CP
CCL2
RBM3
CHIC1
SHF
WSB1
TMEM252
CCT2
SBSPON
DCN
RPL21
VCP
GPX6
CKB
AKR1CL
SMO
HNRPDL
GM11413
FANCD2
TRIM6
KIRREL3
CITED2
TRIM47
GM8267
GFRA1
ZFP706
ITGAE
DPY19L3
TREML4
PCDHB9
ARPIN
ARL5C
NOS1AP
GLIPR1L2
MCTS1
COL1A2
XIRP2
PSRC1
CDH15
LONRF2
CTRB1
DYNLL1
NCKAP5L
GPR176
SSTR5
ANKRD12
RPL3
ZBTB20
SFRS18
P2RX3
PCBD1
RHOH
COL4A1
SYT15
BAG3
FSCN1
PDE6G
RP11-286N22.8
CNR1
NEK5
FILIP1L
GRHL1
TMEM255A
SERF2
FOSL1
GM13125
TOR1AIP1
ARPC2
RPS6
MCM10
SLC11A1
MTF2
NFKBIZ
FOSB
ESPNL
PHLDA1
GM20594
PGM5
VMN1R13
RPL12
SPON2
RPL28
CRB3
TGM4
CSRNP1
TRIB1
SERINC3
ARF4
MBOAT1
SOCS1
MYADM
GM12253
CRIP1
D930032P07RIK
EIF3I
GM15850
CAPZA2
IL1B
GARNL3
PKM
GM10653
IFIT2
PLEK2
ID1
SLC5A8
S100A16
STAT3
CD209E
PODXL
NAP1L5
S100A10
ERGIC3
HSP90AB1
SOS1
CTSZ
RPS11
ZG16
SLC25A3
POU2F3
ZG16B
ERCC6L2
RAB18
SERPINE1
TM2D1
DDAH2
FLT3
MAFF
MRPL30
PSMA5
CBLN2
CFAP45
CYP2B9
ADAMTS15
FLNA
CD63
HBA1
SELENOM
GALNT9
RNASE2
PMFBP1
EXOSC4
TTLL10
RAB20
PMP2
PPP1R32
VTN
PNRC1
FGF16
CATSPERD
